# A transcriptomic axis predicts state modulation of cortical interneurons

**DOI:** 10.1101/2021.10.24.465600

**Authors:** Stephane Bugeon, Joshua Duffield, Mario Dipoppa, Anne Ritoux, Isabelle Prankerd, Dimitris Nicolout-sopoulos, David Orme, Maxwell Shinn, Han Peng, Hamish Forrest, Aiste Viduolyte, Charu Bai Reddy, Yoh Isogai, Matteo Carandini, Kenneth D. Harris

## Abstract

Transcriptomics has revealed the exquisite diversity of cortical inhibitory neurons^1–7^, but it is not known whether these fine molecular subtypes have correspondingly diverse activity patterns in the living brain. Here, we show that inhibitory subtypes in primary visual cortex (V1) have diverse correlates with brain state, but that this diversity is organized by a single factor: position along their main axis of transcriptomic variation. We combined *in vivo* 2-photon calcium imaging of mouse V1 with a novel transcriptomic method to identify mRNAs for 72 selected genes in *ex vivo* slices. We used transcriptomic clusters (t-types)^4^ to classify inhibitory neurons imaged in layers 1-3 using a three-level hierarchy of 5 Families, 11 Classes, and 35 t-types. Visual responses differed significantly only across Families, but modulation by brain state differed at all three hierarchical levels. Nevertheless, this diversity could be predicted from the first transcriptomic principal component, which predicted a cell type’s brain state modulation and correlations with simultaneously recorded cells. Inhibitory t-types with narrower spikes, lower input resistance, weaker adaptation, and less axon in layer 1 as determined *in vitro*^8^ fired more in resting, oscillatory brain states. Transcriptomic types with the opposite properties fired more during arousal. The former cells had more inhibitory cholinergic receptors, and the latter more excitatory receptors. Thus, despite the diversity of V1 inhibitory neurons, a simple principle determines how their joint activity shapes state-dependent cortical processing.

---

The cerebral cortex contains a rich diversity of neurons, particularly amongst inhibitory cells. While this diversity was visible to early anatomists^9–11^, the underlying complexity of cortical inhibitory cell types has emerged only with the advent of transcriptomics^1–7^. Single-cell RNA sequencing and Patch-seq analysis suggest that inhibitory neurons of primary visual cortex (V1) are divided into five major Families, named Pvalb, Sst, Lamp5, Vip, and Sncg^3,4,8^. However much finer transcriptomic distinctions exist within these families, with cluster analysis defining 60 different fine inhibitory transcriptomic types (t-types). Moreover, this analysis may underestimate the diversity of cortical inhibitory neurons, which exhibit not only discrete classes but also variations along transcriptomic continua^2,12,13^, which can predict intrinsic physiological properties^2^.

A key open question is whether this fine molecular diversity of cortical inhibitory neurons is mirrored *in vivo* by diverse activity patterns, and whether there are simplifying principles that can help understand the relationship between gene expression and activity in these myriad cell types. Three main methods have been used to characterize the *in vivo* activity of molecularly identified cells. The first is to record from them juxtacellularly and then apply post-hoc morphological reconstruction and immunohistochemistry^14^. This method however has limited throughput, as juxtacellular electrodes can only record one cell at a time. The second is to record from transgenic mice with electrophysiology or 2-photon calcium imaging^15–34^. However, transgenic lines can only identify one molecular group of cells at a time, and the groups these mouse lines identify are broad, containing cells of multiple t-types or even Families. The third and potentially most powerful method is to combine two-photon calcium imaging with ex-vivo molecular identification of the recorded neurons^35–40^. This method can record the activity of large numbers of neurons from multiple cell types simultaneously, and its ability to assign cells to fine molecular types is limited only by the molecular methods used to subsequently identify the neurons.

Here, we used two-photon microscopy to record from large populations of neurons in mouse primary visual cortex (V1), and applied *in situ* transcriptomics to the imaged tissue to localize mRNAs for 72 genes chosen to identify fine inhibitory t-types. While most differences in sensory tuning appeared at the level of main Families (Pvalb/Sst/Vip/Sncg/Lamp5), fine t-types showed significant differences in their modulation by cortical state. These differences in state modulation could be explained in large part by a single genetic continuum, which also correlated with the intrinsic membrane properties and morphology of these t-types as assessed *in vitro^8^,* and with their expression of excitatory and inhibitory cholinergic receptors.
