## Supplementary Data File 1 for "A transcriptomic axis predicts state modulation of cortical interneurons"

Animal	Session	Number of recorded interneurons	Number assigned	Percent assigned
SB025	'2019-10-04'	142	53	37
SB025	'2019-10-07'	168	84	50
SB025	'2019-10-08'	199	91	46
SB025	'2019-10-09'	237	125	53
SB025	'2019-10-23'	263	165	63
SB025	'2019-10-24'	206	115	56
SB026	'2019-10-11'	179	55	31
SB026	'2019-10-14'	159	77	48
SB026	'2019-10-16'	211	118	56
SB028	'2019-11-06'	219	84	38
SB028	'2019-11-07'	231	86	37
SB028	'2019-11-08'	208	75	36
SB028	'2019-11-12'	144	46	32
SB028	'2019-11-13'	179	66	37
SB030	'2020-01-08'	245	89	36
SB030	'2020-01-10'	182	70	38
SB030	'2020-01-28'	297	116	39
