## Supplementary Data File 3 for "A transcriptomic axis predicts state modulation of cortical interneurons"

Sequence_Name	Sequence
prim_Aldoc_DO2_TGGT	CAGCGGTTGATGGCA
prim_Bcl11b_3193	TTAAGTGTTGGCTTC
prim_Bcl11b_3587	CCCCAGAAAAGGACA
prim_Bcl11b_4897	TCACCAAAAGAAAAC
prim_Bcl11b_5675	AAAATGACTTGTGAA
prim_Bcl11b_7063	GAGCAACTTTGGGTA
prim_Cadps2_1123	TCCTTTGCCATCTTC
prim_Cadps2_1063	GCTTGTTCATCAGCG
prim_Cadps2_967	TGCTCCTTACTCAGA
prim_Cadps2_891	CCCTGTAAATGGCGT
prim_Cadps2_831	CATCTATCTCTGGCA
prim_Cadps2_771	AATCATTAGCAGAGC
prim_Cadps2_711	ACACCTCATAGTAAC
prim_Cadps2_645	TGAGAAAGGCCTGGA
prim_Cadps2_576	CCATGTCGGTGGGCT
prim_Calb1_2547	TTTTATTAGAGTCCT
prim_Calb1_1961	TTACTGTCTTCAACT
prim_Calb1_1393	ATAAAGCCATAATTA
prim_Calb1_725	TCATTTTCATCTATG
prim_Calb1_298	TCTGTCCATATTGAT
prim_Calb2_1328	GAAGCCAAAGAGAAA
prim_Calb2_1119	ATACAGCGAAGGAAC
prim_Calb2_937	GGGGAGGTCTGGGAA
prim_Calb2_500	TGGGTGTACTCCTGG
prim_Calb2_164	AAGAAGTTCTCTAGC
prim_Cck_v1_637	AATCTCTTTAATAGC
prim_Cck_v1_578	CCGACCACACAGCTA
prim_Cck_v1_445	TTCCACCTCCTCCAA
prim_Cck_v1_382	CACTGCGCCGGCCAA
prim_Cck_v1_29	GAGTTCCAGCGGAGA
prim_Cdh13_3351	ACTACCTGGGCTTAC
prim_Cdh13_2195	GAATCTGTCACCATG
prim_Cdh13_1533	TTTGATCAGCAGGGT
prim_Cdh13_782	TTCTCATTGATTCTG
prim_Cdh13_170	GCATTCACACACGCG
prim_Chodl_2252	TTAATCATTAATATC
prim_Chodl_1798	TCCTAAACTTTATCG
prim_Chodl_1363	TTCTAAAAATTATTT
prim_Chodl_916	GCAGATGTAATTGTG
prim_Chodl_480	GCAAAACACACCTTT
prim_Chodl_1164	ATCCACAGTGTAGAC
prim_Chodl_1610	TTTGCAAAGGTAGAA
prim_Chodl_2071	ACTCTGGGGAGCTAT
prim_Chodl_293	TTCCTTGCTTTCCTG
prim_Chodl_789	TCATCAGTGTACCAG
prim_Chrm2_1858	ACATTTCTTCTTTTG
prim_Chrm2_1417	TGACAATTTTGATGC
prim_Chrm2_951	GTCTTCCACAGTCCT
prim_Chrm2_607	TGTTGACAGTCTGAA
prim_Chrm2_213	AAACAGAAAGGAGAC
prim_Chrm2_1197	CAGGCCACCATCACC
prim_Chrm2_1535	ATCTTCACAATTTTG
prim_Chrm2_1673	GCACAGAAGGTATTG
prim_Chrm2_466	AACCATTGTTCGAGG
prim_Chrm2_791	TCAAAGCTGATGATG
prim_Cnr1_5541	ATATTATACAGATTA
prim_Cnr1_4773	TTACATGCACTTAAT
prim_Cnr1_3665	TCATCTTTATGTTTT
prim_Cnr1_2563	TTGTCTCATGAACAG
prim_Cnr1_821	TGAACGATGAGAGAG
prim_Cnr1_1660	CCCAAAGACATCATA
prim_Cnr1_3319	ACGCTGGCCTTACAG
prim_Col25a1_7013	CAACGTATTCTTAGA
prim_Col25a1_6697	TTTGAATCTGACTCA
prim_Col25a1_6367	CCTTTACAGCCTATC
prim_Col25a1_5886	TGAACTGCCCCACTA
prim_Col25a1_5655	AAGAGGAGGCAATGC
prim_Col25a1_5460	TGCCATTAAACAGAG
prim_Col25a1_5252	ATTCTCCTAAAGAAG
prim_Col25a1_5097	CACGGAGGACTAACA
prim_Col25a1_4910	AATAACAATCTCTCT
prim_Col25a1_4536	TCTTGAGATATGTCT
prim_Col25a1_4416	AATCACCGAGGGAAA
prim_Col25a1_4194	GAGATCTCAGATTTG
prim_Col25a1_3678	TAAAGTCTGCTTTGT
prim_Col25a1_833	AGCGGATGGAAGGAA
prim_Col25a1_585	GGCCTCCGCTACGCC
prim_Col25a1_296	GGGCAGCTCTCTTGA
prim_Col25a1_171	CCACCCGCCGACCTG
prim_Cort_326	CTTTCCTGGCTCTTG
prim_Cort_529	TTCTCACAGGGCAGG
prim_Cox6a2_120	GGCGCCAGGTGTTGG
prim_Cox6a2_179	CATCCAGCAGTTAAG
prim_Cox6a2_242	CTTGGTTCGGATGCG
prim_Cox6a2_299	AGGATTGACGTGGGG
prim_Cox6a2_339	GTCTGCTGAGACATC
prim_Cox6a2_394	GGGGCTCTCAGAGCC
prim_Cox6a2_437	TTCCACACCTTTATT
prim_Cox6a2_477	TTCCACCATGCTGTT
prim_Cox6a2_532	TAAAAAAAAATAACT
prim_Cplx2_4303	CTCGTTCCTGTTCTC
prim_Cplx2_3575	AGGAGACATAAATCT
prim_Cplx2_2903	TATTGCGGTCTAACT
prim_Cplx2_2368	CATGCATATACAAGC
prim_Cplx2_2087	CAAGTCACAGAGCAG
prim_Cplx2_1471	TAGGCTCTCCAGGAC
prim_Cpne5_2194	CCCTAAGAGGGTCAC
prim_Cpne5_3133	CATCACAGTCCCTGA
prim_Cpne5_368	TTTAGATAGATCCGG
prim_Cpne5_3710	TCTCTTACTTCCTTA
prim_Cpne5_909	GATTTATCACCTCAT
prim_Cpne5_DO3_GATC	CCAGACAGTCAAAAC
prim_Crh_1187	ACAAGAAAAAGTTGA
prim_Crh_393	TATTCTTCACCCATG
prim_Crh_DO4_CGTA	GTACAGAATACTGTG
prim_Crhbp_1173	AAGACTTTCCATTTG
prim_Crhbp_596	GGAAGAAGACCATGG
prim_Crhbp_141	TGACATTGGAGTTTG
prim_Crhbp_406	GTCATAGTGGATGGT
prim_Crhbp_536	CACAGAAATCTGTGT
prim_Crhbp_801	AACTGAAGGCCATGC
prim_Crhbp_978	TTCCCACTGGAGACC
prim_Crhbp_1038	GAGGTTTCTAGCTCG
prim_Crhbp_1374	CTTGCACATAGCTCT
prim_Crhbp_1434	ATTTTTATTCTGTCA
prim_Cryab_672	CTCTTCACGGGTGAT
prim_Cryab_590	GACAGGGATGAAGTG
prim_Cryab_521	GAGATGAAGCCATGT
prim_Cryab_436	CCGGAGAGAAGTGCT
prim_Cryab_376	CTGAGAGTCCGGTGT
prim_Cryab_312	GCTCAGGGAAGTGGC
prim_Cryab_234	GGAGTGGAAGGGGAA
prim_Cryab_174	GGCTAGATGAATGCA
prim_Cxcl14_140_ACAA	GCTGCGATCTCCCCA
prim_Cxcl14_276_ACGG	GGCCGGGGGATGCCG
prim_Cxcl14_344_AGAT	CTCATGCTGGCCGGA
prim_Cxcl14_412_AGCA	ACTTGGACCCGTCCA
prim_Cxcl14_548_ATCT	TCCTGGCCCCGGTAC
prim_Cxcl14_684_CATC	AGTCTCTCAACTGGC
prim_Cxcl14_956_CCTT	GTGTGGTGACATATG
prim_Cxcl14_1024_CGAA	GAGCAGTAGTGCTGT
prim_Cxcl14_1092_CGCT	AGGAGAGCCTGTGGC
prim_Cxcl14_1160_CGTG	TGCTCCCAATTGCCC
prim_Cxcl14_1296_GACC	AAGACCCAGCTCCTT
prim_Cxcl14_1364_TCCA	TTTGGATGCCTCAGA
prim_Cxcl14_1500_TCTC	AGAAACAAAGCTTTG
prim_Cxcl14_1568_TGCG	TAACTCAGAGAACAG
prim_Cxcl14_752	TATATAATTTGTCTT
prim_Cxcl14_1228	GTGGGGTGGGGATGA
prim_Cxcl14_1432	GCATCTAATCCTGCA
prim_Cxcl14_DO1_AGTC	CAACCGCCCAGCAAA
prim_Enpp2_v1_2863	CCATATAAAAATATA
prim_Enpp2_v1_2277	TCAGATAGGGAGGAA
prim_Enpp2_v1_1506	ATTTAAGATTATTGG
prim_Enpp2_v1_847	TCATACATTGAATTG
prim_Enpp2_v1_211	ACGCCGATGGCAAAA
prim_Enpp2_344	TTGAAGCTCAAAGCA
prim_Enpp2_462	TGTCTTTGGTGCACT
prim_Enpp2_640	AACGGAGGGCGGACA
prim_Enpp2_978	TCACAGACCAAAAGA
prim_Enpp2_1685	CGTTCCACCAATAAA
prim_Enpp2_1803	TACAAAAACAGTCTG
prim_Enpp2_1992	ATTGGGTCTGCTGAC
prim_Enpp2_2526	TTACGTTGACCCCAT
prim_Enpp2_2711	GATGAAAGAAGACAC
prim_Enpp2_3159	CAGTGTTCACTATAA
prim_Gabrd_1338	TGGTGTCTGCATCGA
prim_Gabrd_1652	AGCAGCACTAGGCTC
prim_Gabrd_341	CAGGAACACAGTCAT
prim_Gabrd_626	GCCATAGCTCTCTAG
prim_Gabrd_971	CAGGGAGGAGCGGGC
prim_Gad1_341	ATCCATGGGCTACGC
prim_Gad1_461	AGGAAAGCAGGTTCT
prim_Gad1_654	TGGTGGAAATCCAGA
prim_Gad1_797	GCTGGTTGAAAAATC
prim_Gad1_DO3_GCCG	TGAATATAAATAAGC
prim_Gda_DO4_TAGC	TCAAATTCAACTTGG
prim_Grin3a_1436	ACCAGTTGTTCATGG
prim_Grin3a_2449	TACAATATAGAGGTC
prim_Grin3a_4297	TGCCGATCCCCTTAG
prim_Grin3a_5754	CAAGTGTTCTGATTA
prim_Grin3a_6936	TCTTGTGGCAAATAC
prim_Hapln1_1121	GAGCACCGTCATTGA
prim_Hapln1_2375	ACTTTGGAAGTTGAG
prim_Hapln1_3401	AGTATTCAAAAGTTA
prim_Hapln1_4457	ACTGATGTCTGTATT
prim_Hapln1_613	CTTCAGAAACACTCG
prim_Htr3a_21_AAGT	CCACCCGCTGCCAAC
prim_Htr3a_89_CACT	CTTCCCAGATGTGGG
prim_Htr3a_247_CAGC	TTGTAGTTAGCCAGG
prim_Htr3a_306_CATA	TGACATCAATGGAGA
prim_Htr3a_424_CGGT	ACATTGTCGAAGTCC
prim_Htr3a_542_GATG	TTCACCTCGATGATG
prim_Htr3a_660_GCAG	CCTGGATGGTGTGCA
prim_Htr3a_837_GCCA	AAGGCCTCCGGCGGA
prim_Htr3a_955_GCTC	AGAAGGAGTGTGATC
prim_Htr3a_1014_GGAC	TACCGATGGCCGTTG
prim_Htr3a_1073_GGCT	AGCGAGGCTTATCAC
prim_Htr3a_1309_GTAA	AAGTCCTGAGGTCCT
prim_Htr3a_1446_GTCG	TTGCCACCTCCCGCA
prim_Htr3a_1573_TAAC	GTGCCCACTCAAGAA
prim_Htr3a_1691_TAGG	GGGGACAAAGAGACT
prim_Htr3a_1750_TATT	GCTTTAAAGCCATGA
prim_Htr3a_1809_TCAA	TTGACGCCCTGATAA
prim_Htr3a_1868_TCCT	GTGGAAATGAGCAGT
prim_Htr3a_1927_TCGC	CAGAAGTCTCAGGCA
prim_Htr3a_1986_TCTG	AGGGAAGTACCCACA
prim_Htr3a_2045_TGGA	TTAAGATATCATAGC
prim_Htr3a_DO2_CGGC	TCAGAACCTGGTTCT
prim_Id2_124	GGTTTTGCTCCGGGA
prim_Id2_184	CTTGAGCTTGGAGTA
prim_Id2_326	GTCCAGGTCTCTGGT
prim_Id2_406	AGGGAATTCAGATGC
prim_Id2_470	AAAGTCCCCAAATGC
prim_Id2_572	TTCAACGTGTTCTCC
prim_Id2_648	GTCCAGGCCGGAGAA
prim_Id2_716	AGTATATAAAGAAAA
prim_Id2_789	TCTGCTTACATTGGG
prim_Id2_857	ACTTCATTTAAGTAA
prim_Id2_917	ATATAAATATATACA
prim_Id2_1017	CGTCATTACATTTTA
prim_Id2_1149	GCATAAAAAAAATCA
prim_Kcnk2_DO4_ACCA	CATAGATGATGCAGA
prim_Kctd12_5363	TAAAGTGGCAAGCAT
prim_Kctd12_3582	ACTCACACTTGGCCA
prim_Kctd12_1468	CAGGTACTTGGTGAC
prim_Kit_1020	CTCCATCGGTTACAA
prim_Kit_2408	ATCTCTGTGAATACA
prim_Kit_3259	TAAAGCAGGAGGAGT
prim_Kit_3734	GAAAGCTTGTGGGAA
prim_Kit_4273	GTAAATTCTAGACAG
prim_Lamp5_1739	ACATTCCCAAAACAA
prim_Lamp5_1501	CGTGCTGTAGACTTA
prim_Lamp5_1130	TTTATGGTGGATGTG
prim_Lamp5_730	GTGTTGTGACTTTCC
prim_Lamp5_394	ATCCGAAGTCTGTCT
prim_Lamp5_114	GTTTCAGGACTTGTA
prim_Lamp5_328	CAGATGTGTTTCTGC
prim_Lamp5_454	AGATTTTCCACTTCT
prim_Lamp5_612	AGGAGATCTCAGCCT
prim_Lamp5_858	CAGAGAGGTGATGAG
prim_Lamp5_994	TCAGAGATGATATCA
prim_Lamp5_1250	TTGTCGTTCTACATC
prim_Lamp5_1383	TCCCCCCGAACCCCA
prim_Lamp5_1560	CTCCCAAAGGAAGCG
prim_Lamp5_1621	GTAAGTATGCCAGCT
prim_Lhx6_v1_3321	TACAATTTTTTTCCA
prim_Lhx6_v1_2867	AAGGGAAAAGATGAA
prim_Lhx6_v1_2552	AGGATAAGCTTGGGA
prim_Lhx6_v1_2120	GGGAAACTCCGCCCC
prim_Lhx6_v1_623	CTGAAGTAGTCCATC
prim_Lhx6_2314	TTCTCTGGGCTCTGT
prim_Lhx6_2687	CTGCATACATACCAT
prim_Lhx6_3130	GGGGGAAGGAAGGCT
prim_Lhx6_840	CTCGGCGGCCCTCTT
prim_Ndnf_4308	ATTTCTAAAATGTGA
prim_Ndnf_3521	TCAGGATTTTGCAAA
prim_Ndnf_2672	TTACAACAATATTAC
prim_Ndnf_1853	ACCGTAACTGAAGAG
prim_Ndnf_923	GTGTCTTTCTCTGTT
prim_Ndnf_1272	AGAAGGCTTTGCCAG
prim_Ndnf_2297	CATTAGGCAAGCATC
prim_Ndnf_3115	CAAGGTTCTCACCTG
prim_Ndnf_3932	GGAAGCTGCTTTTCT
prim_Ndnf_663	TTCCTCAACCATGAA
prim_Neurod6_46	TCTTGGGACCTTCAT
prim_Neurod6_108	AGAGCTGGTACCCAT
prim_Neurod6_168	ATCTGTGTGTATCTG
prim_Neurod6_228	CATTTTGGATCTTCC
prim_Neurod6_315	TACGACAGACTCGTC
prim_Neurod6_375	AATTTGTTTCTGGTC
prim_Neurod6_435	GGCCCTTTTAATGCT
prim_Neurod6_495	ATTCTCATCTTCTTC
prim_Neurod6_588	GCGCGCATTAGCTTC
prim_Neurod6_648	GGGGACCACTTTTCG
prim_Neurod6_714	CCAGATGTAATTTTT
prim_Neurod6_791	GAAAGACCTTTGCAT
prim_Neurod6_851	ATCAGGAAACTTCTG
prim_Neurod6_911	GGTGGGTAGAATGTG
prim_Neurod6_971	GACTTGGAATTATCA
prim_Neurod6_1033	ACTCAGGGGAGGTAC
prim_Neurod6_1093	ATATCCCATTATAGT
prim_Neurod6_1155	GTAATGCATGCCATA
prim_Neurod6_1215	GTCGGTGGGCAACCT
prim_Neurod6_1286	AAAACTGCATTTAAT
prim_Neurod6_1378	CCAATTACGCAGCCC
prim_Neurod6_1438	AATGGTCACAATCTT
prim_Neurod6_1524	AGAGAGAGAGAGAAT
prim_Neurod6_1584	AACTAAAACAAGAAA
prim_Neurod6_1688	CATAACTGTACAACT
prim_Neurod6_1854	AGAAAATTGCATAGC
prim_Neurod6_1914	AATGCTTGAAGAGGA
prim_Neurod6_1977	ATTAATTGTCCCCAA
prim_Neurod6_2041	ACCTGTACAGAAAAA
prim_Nos1_2162	TCCAGGATGTTGTAT
prim_Nos1_5763	TTCATTATTTATTTA
prim_Nov_DO2_ATGC	GAGTCGGTTTGTCTA
prim_Npy2r_1294	TTCCCTTCTCTACTC
prim_Npy2r_146	TAAACAGCCAGTCTG
prim_Npy2r_1802	TGTCATCCAAACAGT
prim_Npy2r_663	GCAGCTCCAGGACTG
prim_Npy2r_982	CTTTTTAGCCTTGAA
prim_Nr4a2_DO2_TAAT	TTCTTTCCAGTTCTT
prim_Nrn1_1354	AAACAAGAGAGGAAG
prim_Nrn1_1161	GGAGGAGAAATGTGC
prim_Nrn1_882	TTTCTTATTTTTCTG
prim_Nrn1_434	TTCTCAGTTTATCCC
prim_Nrn1_165	TTCAACTTAAGTCCC
prim_Nrn1_373	GCAGCTGTGGAAATC
prim_Nrn1_738	AGAGAGAAACAGGAT
prim_Nrn1_224	TCACGGCCTGCACCA
prim_Nrn1_493	GTTGCTGCTGCCGCA
prim_Nrn1_1102	CATGATTATTCACCG
prim_Nrn1_1295	AGGTGAAACCGGCCC
prim_Ntng1_1870	CAACGGCGGGTCTCA
prim_Ntng1_1690	TGGAGTACTCTTCCG
prim_Ntng1_1510	AGGTAATAACTATGT
prim_Ntng1_1330	ACTCATTATTGCACA
prim_Ntng1_1048	TCTTGGCAATCTTCG
prim_Ntng1_688	CATCCAATAATCCTG
prim_Ntng1_564	TTTTCTCTTCCCTCT
prim_Pcp4_120	GCTAGGTCCCACAGA
prim_Pcp4_181	TTGTCTTTTCCGTTG
prim_Pcp4_305	TTTCTTCTGGAATTT
prim_Pcp4_386	TTCTTGATGGATGGT
prim_Pcp4_472	ATGGGTTTCTCTTCA
prim_Pde1a_334	GAATCTTGAAGCGGT
prim_Pde1a_531	ATAATCATGAATGGC
prim_Pde1a_759	CTGAAAATGCCCTGA
prim_Pde1a_995	GACTGGGCAACCATT
prim_Pde1a_120	AGCATGGACAATGCT
prim_Pde1a_213	CTTGAGTGTCACTAT
prim_Pde1a_273	GCTATGCTCCCCGCT
prim_Pde1a_394	TTTTGTGCTTGCTGT
prim_Pde1a_469	TGATACCTGTATGAA
prim_Pde1a_615	CTCAAGCACTGAGCG
prim_Pde1a_675	TACCAAAATATTCAT
prim_Pde1a_844	CAGCTGCATGGAGTA
prim_Pde1a_904	CCATTAGGGCCATGG
prim_Pde1a_1081	CTATAAGAGGAATGA
prim_Pde1a_1141	CAATCATGGTGGACG
prim_Pde1a_1216	AGTCTGGGGCATAGC
prim_Pde1a_1276	GCTGAATGATGTCCA
prim_Pde1a_DO4_ATCG	TGTCCACCAGGTTGT
prim_Pde1a_DO4_CATG	AAACCATGGCAAAAA
prim_Penk_1282	ACAACATAGCCATAA
prim_Penk_1045	CTTTTCTCTATCTCA
prim_Penk_724	GAGGAGTTGGCCAAG
prim_Penk_419	ACATTCCAGTGTGCA
prim_Penk_83	GTTTCCTGCTGTTCT
prim_Penk_1161	AGCATGTGACAAGAA
prim_Penk_286	CAAAGCCTCAGGAAC
prim_Penk_638	TTCTTCTTCTGGCTC
prim_Penk_882	GCTCTTTTGCTTCAT
prim_Plcxd2_DO3_GAAA	GAAGATGGTGAGGGT
prim_Plcxd2_DO3_GGCC	TGCTTGTAGAAGGGA
prim_Plp1_v1_2936	ATTTCACCTTCCTTG
prim_Plp1_v1_2169	ACAATTTCAAATATT
prim_Plp1_v1_1408	CTTGGTTTTGTGCAT
prim_Plp1_v1_691	CAATAGACTGACAGG
prim_Plp1_v1_314	ATGAGATACTCATAG
prim_Pnoc_2100	ATATTTAAGTGTATT
prim_Pnoc_1975	GACAGCAGTCGATAT
prim_Pnoc_1915	CTGGATTTTTACACA
prim_Pnoc_1844	TTCCTCTGGCCCAAC
prim_Pnoc_1784	GCTGGGTCTGGAGCT
prim_Pnoc_1719	CTCCTCTCCAGCCCT
prim_Pnoc_1655	GCCGTCAGTATGTTC
prim_Pnoc_1595	GCCTATGAGTTTCCA
prim_Pnoc_1196	GGTCTGATTTCATGT
prim_Pnoc_1031	GAGGTGCTGTGGGTG
prim_Pnoc_640	ACTTGCACCAAGCTC
prim_Pnoc_580	GGCTGGTAAAGAGCA
prim_Pnoc_520	CTGGCCATGACTTTG
prim_Pnoc_460	TGGAGGATGCACGTC
prim_Pnoc_367	CTGGAGAGCAGGCTG
prim_Pnoc_307	GAATCGGGAGGCTGA
prim_Pnoc_103	CTGCTCCGCGTTCAG
prim_Pnoc_43	TTCACCTGGACTCCC
prim_Prkca_7702	TTAGAAAAAGGGGGT
prim_Prkca_7123	AAGTCCTCTATAAAA
prim_Prkca_6701	TTTAAAACCAGTTTC
prim_Prkca_6045	CACTCAAACCCTGCT
prim_Prkca_5316	TTGGTTGCTTCAGTT
prim_Prkca_4680	TGAGTACAGTGTTTT
prim_Prkca_4077	TGGGTGTCCATATGC
prim_Prkca_3885	TATTCAGCTGTCCCC
prim_Prkca_3378	TCTTTGAGTTGATAT
prim_Prkca_2821	TTCTTTCCTTCTTAA
prim_Prkca_2165	GGGGTTGACATACGA
prim_Prkca_1188	GTTTCACTCTGTCCA
prim_Prkca_611	ACACTGCTTGTGAAC
prim_Pthlh_1148	ATTATGGTAACAGTG
prim_Pthlh_273	GTTTTACATAGGCGT
prim_Pthlh_472	GGAGTAGCTGAGCAG
prim_Pthlh_683	TTTTGGTGTTGGGAG
prim_Pthlh_993	ACTATTACAAAATCC
prim_Pvalb_220	AGACAAGTCTCTGGC
prim_Pvalb_280	CCCAATCTTGCCGTC
prim_Pvalb_420	AAAATAACACAAACA
prim_Pvalb_540	ACACCCTGCCAGGCC
prim_Pvalb_734	CTGTATCTTTAAGAT
prim_Pvalb_77	GGAAGAACTTTTTGT
prim_Pvalb_360	GCGTTGGGGATGGAG
prim_Pvalb_480	TTTCTCCAGCATTTC
prim_Pvalb_606	CTTATCTCACTTTTT
prim_Pvalb_794	CTAGCTAGTCCTGAA
prim_Pvalb_DO4_GACT	TCACCTCATCCGGGT
prim_Rab3c_1858	ATCAGAGCCCACAGC
prim_Rab3c_2647	GGACTATGTCCCCTT
prim_Rab3c_3088	GATTCCAAGCGACGG
prim_Rab3c_960	TTTTCTGTTGTAAAA
prim_Rasgrf2_DO2_CACA	GTTGGCACGGGAGCT
prim_Reln_122_CTGC	GCGGGGGGAAGTTAG
prim_Reln_520_AAGG	AGCCATCAAAGAAGG
prim_Reln_815_AATA	TCTGTGGGAGCTCCT
prim_Reln_1169_ACAT	GGGGCTCTAATTTTC
prim_Reln_1287_GCAC	GCAGGCCTCATACAC
prim_Reln_1766_ACGC	CCTTCAATCTTTGCA
prim_Reln_1840_AGAG	TGACCACAGAAACCA
prim_Reln_2371_AGCC	ATGCCATCTCACAAG
prim_Reln_2843_AGGA	ATGACAATCTCATCA
prim_Reln_4023_AGTT	CACACTCATTTGGTT
prim_Reln_4141_ATAC	TCAGATCTCGAGTTA
prim_Reln_4790_ATGT	ATATAAAACTGAACA
prim_Reln_5837_GAAG	GTATTGGTGCAATCT
prim_Reln_6073_CAGA	TTTCTTCTTTCTTAC
prim_Reln_6427_CCAG	GCAGCAGCAGGTGCC
prim_Reln_7867_CCGT	CGCTCACAGTCAGCC
prim_Reln_8829_CGAC	ACATCCAGGGCCAAG
prim_Reln_11650_CTCT	TAATTTTTTATTTAA
prim_Reln_4377	GGTGATTCTAGTCCA
prim_Reln_4882	TCCCATTATCATTGG
prim_Reln_5896	AGTGAGACCTCTCTG
prim_Reln_9377	GCACGCTCCACCCCG
prim_Reln_DO4_ATAT	GTGACTCTTGCTGAT
prim_Rgs10_108	TGGTGGCCGCTGCTT
prim_Rgs10_195	AGAAACTCCCTGAAT
prim_Rgs10_275	TCTGCTTCCTGTCCT
prim_Rgs10_380	CTTCCAGAATCTTTT
prim_Rgs10_440	CATACTTCATGAGAT
prim_Rgs10_612	AGTCCTAAGAGTCCA
prim_Rgs10_682	TACACATATCCAGAG
prim_Rgs10_742	CTACTTTTGTTTTTA
prim_Rgs10_809	GGATTGAAAGGCTGA
prim_Rgs10_DO2_GTCA	TTCTTCCTCTTCCTC
prim_Rgs12_2804	ATCCTCCTCCCCAAC
prim_Rgs12_3478	GTGGACACTTTCCCT
prim_Rgs12_4291	TAGAGTCAGAACCTG
prim_Rgs12_4522	GGCACATTCACAGGA
prim_Rgs12_4865	ACTAGAGTAGCATCC
prim_Rgs4_1118	CATATGCATACACAA
prim_Rgs4_1738	CCTCACCTAAGCAGT
prim_Rgs4_2323	ATGTGTGTGTGCTCT
prim_Rgs4_262	TCAGCCCATTTCTTG
prim_Rgs4_2688	TTACTTCTCATTCAG
prim_Rgs4_416	CTTGGCTTTGGGACT
prim_Rgs4_938	GAAACTTGCTCACCC
prim_Rgs4_1604	GAAGGCCATCAGCAG
prim_Rgs4_1918	TGCTTTACAGATGTA
prim_Rgs4_2568	CATGGATGGGGTGTA
prim_Satb1_1670	ATAAATGGAGGCATT
prim_Satb1_2552	GAAGGTTTGTCTGAG
prim_Satb1_3680	ACTTACAGTCAATAA
prim_Satb1_4805	AATTCTACATGATGC
prim_Satb1_770	ATCTTTCAGTAAGTC
prim_Sema3c_1449	CAGCAATCTTTGTGT
prim_Sema3c_2916	CTTTACGTAACATCT
prim_Sema3c_407	AGGTTCTTGACTGAT
prim_Sema3c_4227	TCTACAACACTGAGG
prim_Serpini1_238	GGAGAGAAGAGAATG
prim_Serpini1_629	GAGGGCCAAATTAGT
prim_Serpini1_935	AGAGTTTGCCCATTC
prim_Serpini1_1267	CGTCCCATGAATAAG
prim_Serpini1_1736	CTTTGGTGTTTGATT
prim_Serpini1_2170	TTCCTGGCACACCAA
prim_Serpini1_2488	TATCACTAGTGTAGA
prim_Slc17a8_1279	AACCTTCTCCATGGT
prim_Slc17a8_1522	ATCTTTCTGACAGCG
prim_Slc17a8_1934	TAACTCATCTTGGTC
prim_Slc17a8_2441	GAACAAAGAGGGATT
prim_Slc17a8_3277	CAACCATTCCTGGAA
prim_Slc6a1_3904	TCTCACAGTAATTGT
prim_Slc6a1_3343	TGACAAGAGATTCAA
prim_Slc6a1_2809	CAATTGTGCTTGTGA
prim_Slc6a1_1670	TGCCACCCTGGGTGA
prim_Slc6a1_646	GCACTCCAAAAGGAA
prim_Slc6a1_1070	CTGAGAAGTAGACCA
prim_Slc6a1_2027	GGGAGCCCTTCAGGG
prim_Slc6a1_2567	CCATGAACAAAATGC
prim_Slc6a1_3052	GCCTCTGGAGTAACC
prim_Slc6a1_3648	TCCTTGCATTCCACA
prim_Snca_14	GAAAGTCCTTTCATG
prim_Snca_137	TGAACCACTCCTTCC
prim_Snca_197	ACTGCTCCTCCAACA
prim_Snca_257	GCAGCTATATTCCCA
prim_Snca_321	TCCTTCCTGTGGGTA
prim_Snca_381	TTCCTCTGAAGGCAT
prim_Snca_441	GATCTTAGGAGATTG
prim_Snca_516	GTACAGCTTTGAGAA
prim_Snca_576	GATGCTGAGGGGCAG
prim_Snca_650	TGAAGCCACAACAAT
prim_Snca_795	TAGACAGAAAGAGTC
prim_Sncg_232	TCCTTGGTCTTCTCA
prim_Sncg_296	CACGGTCTTGTTGGC
prim_Sncg_356	GGGTTCCAAGTCCTC
prim_Sncg_513	CACTCTAGGCAGGGC
prim_Sncg_643	CAGCAGCATCTGATT
prim_Sst_290	CTGCCTGGGGCAAAT
prim_Sst_372	CCAGCTTTGCGTTCC
prim_Sst_520	AATTTCTAATGCAGG
prim_Sst_432_AP1SWPLP	TAGGACAACAATATT
prim_Synpr_260	GGTACTTGTTCTGGA
prim_Synpr_591	TGCTTCTCCATGGGG
prim_Synpr_1071	AAGGTAATCTATGCA
prim_Synpr_1643	AACTATGGTGTCTAA
prim_Tac1_161	AGTCGGACCAATAAT
prim_Tac1_281	CAGCATCCCGCTTGC
prim_Tac1_693	TCCTTCATCACTGTG
prim_Tac1_82	CACGGCCACGAGGAT
prim_Tac1_851	CAAATACCGAAGTCT
prim_Tac1_221	TCTGCAGAAGATGCT
prim_Tac1_542	AATAATCATTCCTCA
prim_Tac1_759	CTGCCTGCGCTGGCT
prim_Tac1_911	TTCAAAACATCTCTA
prim_Tac1_975	AAAATGGTAGCTATC
prim_Tac2_248	GCAAACAGCATGGCG
prim_Tac2_402	TTCCAGAGAGACAGG
prim_Tac2_522	GTCTGGTTGGCTGTT
prim_Tac2_583	TGGGGGATTATTTGA
prim_Tac2_754	ACAGAAACCATAATT
prim_Th_1282	CTGAAGCTCTCTGAC
prim_Th_490	TCCAACTCTGACACT
prim_Th_648	CCTTTGTGTATTCCA
prim_Th_931	ATAGGTGAGGAGGCA
prim_Thsd7a_DO4_TTAA	ATTGATTTGGTTACC
prim_Trp53i11_2194	ATCTTCAACACCTCT
prim_Trp53i11_1876	GCTGTGAGCCCAGGT
prim_Trp53i11_1646	CTCCTTCCGTTGTTG
prim_Trp53i11_1374	CGGCCAGCCAGAGAA
prim_Trp53i11_1119	CACAACCTCCTAGAA
prim_Trp53i11_974	GGGGTGCAGAGGCCA
prim_Trp53i11_593	CTTCTCGGCTGTGTA
prim_Vip_1372	TGTGAGTGACTATGG
prim_Vip_1192	TCCGTGAGAGATGGA
prim_Vip_872	TTATAAGCATTTCAT
prim_Vip_554	CAGCCATTTGCTTTC
prim_Vip_254	ACGGCATCCTGTCAT
prim_Vip_1050	ACTTGTTCACACTGA
prim_Vip_1310	TTACACATCCATAGC
prim_Vip_1431	AAATAGTTGTGTCTA
prim_Vip_193	CGACTGAGAGAACAG
prim_Vip_379	TCCATCAGCATGCCT
prim_Vip_708	ATGTAATCACGTGGT
prim_Vip_DO3_GCTA	CTAGTATCTACCTAT
prim_Wfs1_1350	GCGGGAAGGAGAAGA
prim_Wfs1_2085	AGGTGAGTGTGGAGT
prim_Wfs1_2431	ATGCCCACTGTGATC
prim_Wfs1_3119	GGGGAGGAAGATTCT
prim_Wfs1_835	AGCTCCACAAAATCG
prim_Yjefn3_686	TATTTTGGCAGGTGC
prim_Yjefn3_344	GACAGGAAGGGGATG
prim_Yjefn3_138	GGCCTTGGTCACAGC
Npy_80nt_1(primer)	CAGTCCACACAGCCC
Npy_80nt_2(primer)	GGGCTGGATCTCTTG
Npy_80nt_3(primer)	GTGGCATGCATTGGT
