## Supplementary Data File 4 for "A transcriptomic axis predicts state modulation of cortical interneurons"

Sequence_Name	Sequence	Conjugated_Dye	Conjugated_Sequence
dp0	TCCGATGTTGACGGACTAATC	Dy405	/5Dy405N/TCCGATGTTGACGGACTAATC/3Dy405N/
dp1	TGGATACATATACGCTCGTCG	AF488	/5Alex488N/TGGATACATATACGCTCGTCG
dp2	TCTGTGGATAAACAGTCGGAC	Dy485XL	/5Dy485XLN/TCTGTGGATAAACAGTCGGAC
dp3	TTTCATATTTAGGTCGTCCGC	AF532	/5Alex532N/TTTCATATTTAGGTCGTCCGC
dp4	TAGTGTTTCGAGTCGTTTCCA	AF594	/5Alex594N/TAGTGTTTCGAGTCGTTTCCA
dp5	TGGTTATCGCATGTCGACAAG	AF647	/5Alex647N/TGGTTATCGCATGTCGACAAG
dp6	TTAAACTCGACACGTCGCATT	AF750	/5Alex750N/TTAAACTCGACACGTCGCATT/3AlexF750N/
