## Supplementary Data File 5 for "A transcriptomic axis predicts state modulation of cortical interneurons"

Sequence_Name	Sequence
Aldoc_r0	TCGGATAATCGGTTCCTTCAGATTAGTCCGTCAACATCGG
Bcl11b_r0	CTCTAAATTCGTTCCCTGCGCGACGAGCGTATATGTATCC
Cadps2_r0	ATTCAGGACCGGGAATTTTGGTCCGACTGTTTATCCACAG
Calb1_r0	GATTGCAATTCGCCACAGAGGCGGACGACCTAAATATGAA
Calb2_r0	ATCTTGTTAGCCGTTGTAGCTGGAAACGACTCGAAACACT
Cck_r0	ATGAATGGTCCAAACGGATGCTTGTCGACATGCGATAACC
Cdh13_r0	TGTTCGCTGGTCTGTTGATTAATGCGACGTGTCGAGTTTA
Chodl_r0	ATCTTGCGGAGATTTTCGCTGATTAGTCCGTCAACATCGG
Chrm2_r0	GGCTTGACACGCTTAGTAAGCGACGAGCGTATATGTATCC
Cnr1_r0	GACAATCATGCCTACGCTTTGTCCGACTGTTTATCCACAG
Col25a1_r0	TTCAGTCGATATTGCGGTCTGCGGACGACCTAAATATGAA
Cort_r0	ATAGCACTATCCATCGTGGTTGGAAACGACTCGAAACACT
Cox6a2_r0	AGCGGTAATGTCTTATTCGCCTTGTCGACATGCGATAACC
Cplx2_r0	ATGTTCGATGAGGGCTCAATAATGCGACGTGTCGAGTTTA
Cpne5_r0	GGCTATTCTCATGTTGCGTGGATTAGTCCGTCAACATCGG
Crh_r0	ATCCAATGATCACACGCGATCGACGAGCGTATATGTATCC
Crhbp_r0	TGGCTTCGATCCACTAAAGTGTCCGACTGTTTATCCACAG
Cryab_r0	TGTATCCGATTGCACTGACAGCGGACGACCTAAATATGAA
Cxcl14_r0	CGGTTATGCGGTCTTTCATTTGGAAACGACTCGAAACACT
Enpp2_r0	GGTTAACCGTCAATACGTGTCTTGTCGACATGCGATAACC
Gabrd_r0	CCCGATCTCGTTTATGATGCAATGCGACGTGTCGAGTTTA
Gad1_r0	ACTACGGAGAGTGATCTCGAGATTAGTCCGTCAACATCGG
Gda_r0	TAAGTAGTCTCGGCAACCATCGACGAGCGTATATGTATCC
Grin3a_r0	ATCATCTGACGGGAACGTTAGTCCGACTGTTTATCCACAG
Hapln1_r0	TTGTTACGTTTGGTCCCAAGGCGGACGACCTAAATATGAA
Htr3a_r0	TAGAGCACGGTTGTACGATTTGGAAACGACTCGAAACACT
Id2_r0	TTGCTTATCGCTATTACGGCCTTGTCGACATGCGATAACC
Kcnk2_r0	CGTAGGCGTATTAAGCTCAGAATGCGACGTGTCGAGTTTA
Kctd12_r0	CTGGTCGGTATAGCACTAACGATTAGTCCGTCAACATCGG
Kit_r0	ATTGTAGCAATCCCGCATTCCGACGAGCGTATATGTATCC
Lamp5_r0	GGTGGAGATCAATCGTTTCGGTCCGACTGTTTATCCACAG
Lhx6_r0	ATTCTTATCATACGCAGCCGGCGGACGACCTAAATATGAA
Ndnf_r0	AATCGCGCTAATATGCCAAGTGGAAACGACTCGAAACACT
Neurod6_r0	TGGTTTATATACGTCACCCGCTTGTCGACATGCGATAACC
Nos1_r0	TCTTACGTTCACGCACTAGTAATGCGACGTGTCGAGTTTA
Nov_r0	GTCTAGTCCCTTAGTTAGGCGATTAGTCCGTCAACATCGG
Npy2r_r0	CATGGCATTCGTTGAAACCTCGACGAGCGTATATGTATCC
Nr4a2_r0	GGATGTAAAACCTCGACGTGGTCCGACTGTTTATCCACAG
Nrn1_r0	CCGTTAGGGATATGCGTTATGCGGACGACCTAAATATGAA
Ntng1_r0	TAGCTGCGATCATACCAAGTTGGAAACGACTCGAAACACT
Pcp4_r0	GAACTCGGAGTACACGTCTTCTTGTCGACATGCGATAACC
Pde1a_r0	TTACTATCTATTTCGGGCGGAATGCGACGTGTCGAGTTTA
Penk_r0	ACGCTGTATTCAACGTCTGAGATTAGTCCGTCAACATCGG
Plcxd2_r0	AGGACGTTGATCGATTCTCCCGACGAGCGTATATGTATCC
Plp1_r0	TATTCAAGTTCGGAAACGCCGTCCGACTGTTTATCCACAG
Pnoc_r0	TGGACTTATAGCACGGTTTCGCGGACGACCTAAATATGAA
Prkca_r0	ACGCTCCACTCATTCGATTATGGAAACGACTCGAAACACT
Pthlh_r0	CCAGACTGTGCTCGTTATCTCTTGTCGACATGCGATAACC
Pvalb_r0	ATGACACGCTGCGAAAGATAAATGCGACGTGTCGAGTTTA
Rab3c_r0	GATATTCGGATCTTGGCTCGGATTAGTCCGTCAACATCGG
Rasgrf2_r0	GTTTATCTCACGTTCGTCGCCGACGAGCGTATATGTATCC
Reln_r0	ATGAAGTTCGACGGGTCTATGTCCGACTGTTTATCCACAG
Rgs10_r0	ATTCGTTGGTCGTCATGAGTGCGGACGACCTAAATATGAA
Rgs12_r0	CAATACGCGCCTTAGTAAGTTGGAAACGACTCGAAACACT
Rgs4_r0	ATATGTTTCCCATTCGCGAGCTTGTCGACATGCGATAACC
Satb1_r0	TCGACATTTGCGTATTGGTGAATGCGACGTGTCGAGTTTA
Sema3c_r0	TCGTTAAGAAGCGTAGGACTGATTAGTCCGTCAACATCGG
Serpini1_r0	ATGACGATCGGTTTCAACCTCGACGAGCGTATATGTATCC
Slc17a8_r0	AAGCTGTTGTTCGGGTTTACGTCCGACTGTTTATCCACAG
Slc6a1_r0	AGTTCCGGTTTTACGGTTTTGCGGACGACCTAAATATGAA
Snca_r0	AGGATTGATAGACCGACTCCTGGAAACGACTCGAAACACT
Sncg_r0	ATCTTTTGGAACGGTCCAACCTTGTCGACATGCGATAACC
Sst_r0	GAAGCGATCGTGCTAGTAGTAATGCGACGTGTCGAGTTTA
Synpr_r0	TTATTTGGCACGTATCGACCGATTAGTCCGTCAACATCGG
Tac1_r0	ATCGCGTGGTTTATATTCGCCGACGAGCGTATATGTATCC
Tac2_r0	ATAGTTGCCACACGACTGATGTCCGACTGTTTATCCACAG
Th_r0	GTATTTGAGTCGGGTTCCTGGCGGACGACCTAAATATGAA
Thsd7a_r0	ACTAACTTATGGTAGCCGTGTGGAAACGACTCGAAACACT
Trp53i11_r0	GCTCTTATCCGGCATATCTGCTTGTCGACATGCGATAACC
Vip_r0	TCAGCTAGGCGATAAGCATAAATGCGACGTGTCGAGTTTA
Wfs1_r0	GGGCGTCATTATATACCGTAGATTAGTCCGTCAACATCGG
Yjefn3_r0	TTAGCCGTGAATTGAACAGGCGACGAGCGTATATGTATCC
Npy_r0	GTATACGCCAGCGAGTTATAAATGCGACGTGTCGAGTTTA
Aldoc_r1	TCGGATAATCGGTTCCTTCACGACGAGCGTATATGTATCC
Bcl11b_r1	CTCTAAATTCGTTCCCTGCGGTCCGACTGTTTATCCACAG
Cadps2_r1	ATTCAGGACCGGGAATTTTGGCGGACGACCTAAATATGAA
Calb1_r1	GATTGCAATTCGCCACAGAGTGGAAACGACTCGAAACACT
Calb2_r1	ATCTTGTTAGCCGTTGTAGCCTTGTCGACATGCGATAACC
Cck_r1	ATGAATGGTCCAAACGGATGAATGCGACGTGTCGAGTTTA
Cdh13_r1	TGTTCGCTGGTCTGTTGATTGATTAGTCCGTCAACATCGG
Chodl_r1	ATCTTGCGGAGATTTTCGCTGTCCGACTGTTTATCCACAG
Chrm2_r1	GGCTTGACACGCTTAGTAAGGCGGACGACCTAAATATGAA
Cnr1_r1	GACAATCATGCCTACGCTTTTGGAAACGACTCGAAACACT
Col25a1_r1	TTCAGTCGATATTGCGGTCTCTTGTCGACATGCGATAACC
Cort_r1	ATAGCACTATCCATCGTGGTAATGCGACGTGTCGAGTTTA
Cox6a2_r1	AGCGGTAATGTCTTATTCGCGATTAGTCCGTCAACATCGG
Cplx2_r1	ATGTTCGATGAGGGCTCAATCGACGAGCGTATATGTATCC
Cpne5_r1	GGCTATTCTCATGTTGCGTGGCGGACGACCTAAATATGAA
Crh_r1	ATCCAATGATCACACGCGATTGGAAACGACTCGAAACACT
Crhbp_r1	TGGCTTCGATCCACTAAAGTCTTGTCGACATGCGATAACC
Cryab_r1	TGTATCCGATTGCACTGACAAATGCGACGTGTCGAGTTTA
Cxcl14_r1	CGGTTATGCGGTCTTTCATTGATTAGTCCGTCAACATCGG
Enpp2_r1	GGTTAACCGTCAATACGTGTCGACGAGCGTATATGTATCC
Gabrd_r1	CCCGATCTCGTTTATGATGCGTCCGACTGTTTATCCACAG
Gad1_r1	ACTACGGAGAGTGATCTCGATGGAAACGACTCGAAACACT
Gda_r1	TAAGTAGTCTCGGCAACCATCTTGTCGACATGCGATAACC
Grin3a_r1	ATCATCTGACGGGAACGTTAAATGCGACGTGTCGAGTTTA
Hapln1_r1	TTGTTACGTTTGGTCCCAAGGATTAGTCCGTCAACATCGG
Htr3a_r1	TAGAGCACGGTTGTACGATTCGACGAGCGTATATGTATCC
Id2_r1	TTGCTTATCGCTATTACGGCGTCCGACTGTTTATCCACAG
Kcnk2_r1	CGTAGGCGTATTAAGCTCAGGCGGACGACCTAAATATGAA
Kctd12_r1	CTGGTCGGTATAGCACTAACCTTGTCGACATGCGATAACC
Kit_r1	ATTGTAGCAATCCCGCATTCAATGCGACGTGTCGAGTTTA
Lamp5_r1	GGTGGAGATCAATCGTTTCGGATTAGTCCGTCAACATCGG
Lhx6_r1	ATTCTTATCATACGCAGCCGCGACGAGCGTATATGTATCC
Ndnf_r1	AATCGCGCTAATATGCCAAGGTCCGACTGTTTATCCACAG
Neurod6_r1	TGGTTTATATACGTCACCCGGCGGACGACCTAAATATGAA
Nos1_r1	TCTTACGTTCACGCACTAGTTGGAAACGACTCGAAACACT
Nov_r1	GTCTAGTCCCTTAGTTAGGCAATGCGACGTGTCGAGTTTA
Npy2r_r1	CATGGCATTCGTTGAAACCTGATTAGTCCGTCAACATCGG
Nr4a2_r1	GGATGTAAAACCTCGACGTGCGACGAGCGTATATGTATCC
Nrn1_r1	CCGTTAGGGATATGCGTTATGTCCGACTGTTTATCCACAG
Ntng1_r1	TAGCTGCGATCATACCAAGTGCGGACGACCTAAATATGAA
Pcp4_r1	GAACTCGGAGTACACGTCTTTGGAAACGACTCGAAACACT
Pde1a_r1	TTACTATCTATTTCGGGCGGCTTGTCGACATGCGATAACC
Penk_r1	ACGCTGTATTCAACGTCTGACGACGAGCGTATATGTATCC
Plcxd2_r1	AGGACGTTGATCGATTCTCCGTCCGACTGTTTATCCACAG
Plp1_r1	TATTCAAGTTCGGAAACGCCGCGGACGACCTAAATATGAA
Pnoc_r1	TGGACTTATAGCACGGTTTCTGGAAACGACTCGAAACACT
Prkca_r1	ACGCTCCACTCATTCGATTACTTGTCGACATGCGATAACC
Pthlh_r1	CCAGACTGTGCTCGTTATCTAATGCGACGTGTCGAGTTTA
Pvalb_r1	ATGACACGCTGCGAAAGATAGATTAGTCCGTCAACATCGG
Rab3c_r1	GATATTCGGATCTTGGCTCGGTCCGACTGTTTATCCACAG
Rasgrf2_r1	GTTTATCTCACGTTCGTCGCGCGGACGACCTAAATATGAA
Reln_r1	ATGAAGTTCGACGGGTCTATTGGAAACGACTCGAAACACT
Rgs10_r1	ATTCGTTGGTCGTCATGAGTCTTGTCGACATGCGATAACC
Rgs12_r1	CAATACGCGCCTTAGTAAGTAATGCGACGTGTCGAGTTTA
Rgs4_r1	ATATGTTTCCCATTCGCGAGGATTAGTCCGTCAACATCGG
Satb1_r1	TCGACATTTGCGTATTGGTGCGACGAGCGTATATGTATCC
Sema3c_r1	TCGTTAAGAAGCGTAGGACTGCGGACGACCTAAATATGAA
Serpini1_r1	ATGACGATCGGTTTCAACCTTGGAAACGACTCGAAACACT
Slc17a8_r1	AAGCTGTTGTTCGGGTTTACCTTGTCGACATGCGATAACC
Slc6a1_r1	AGTTCCGGTTTTACGGTTTTAATGCGACGTGTCGAGTTTA
Snca_r1	AGGATTGATAGACCGACTCCGATTAGTCCGTCAACATCGG
Sncg_r1	ATCTTTTGGAACGGTCCAACCGACGAGCGTATATGTATCC
Sst_r1	GAAGCGATCGTGCTAGTAGTGTCCGACTGTTTATCCACAG
Synpr_r1	TTATTTGGCACGTATCGACCTGGAAACGACTCGAAACACT
Tac1_r1	ATCGCGTGGTTTATATTCGCCTTGTCGACATGCGATAACC
Tac2_r1	ATAGTTGCCACACGACTGATAATGCGACGTGTCGAGTTTA
Th_r1	GTATTTGAGTCGGGTTCCTGGATTAGTCCGTCAACATCGG
Thsd7a_r1	ACTAACTTATGGTAGCCGTGCGACGAGCGTATATGTATCC
Trp53i11_r1	GCTCTTATCCGGCATATCTGGTCCGACTGTTTATCCACAG
Vip_r1	TCAGCTAGGCGATAAGCATAGCGGACGACCTAAATATGAA
Wfs1_r1	GGGCGTCATTATATACCGTACTTGTCGACATGCGATAACC
Yjefn3_r1	TTAGCCGTGAATTGAACAGGAATGCGACGTGTCGAGTTTA
Npy_r1	GTATACGCCAGCGAGTTATATGGAAACGACTCGAAACACT
Aldoc_r2	TCGGATAATCGGTTCCTTCAGTCCGACTGTTTATCCACAG
Bcl11b_r2	CTCTAAATTCGTTCCCTGCGGCGGACGACCTAAATATGAA
Cadps2_r2	ATTCAGGACCGGGAATTTTGTGGAAACGACTCGAAACACT
Calb1_r2	GATTGCAATTCGCCACAGAGCTTGTCGACATGCGATAACC
Calb2_r2	ATCTTGTTAGCCGTTGTAGCAATGCGACGTGTCGAGTTTA
Cck_r2	ATGAATGGTCCAAACGGATGGATTAGTCCGTCAACATCGG
Cdh13_r2	TGTTCGCTGGTCTGTTGATTCGACGAGCGTATATGTATCC
Chodl_r2	ATCTTGCGGAGATTTTCGCTTGGAAACGACTCGAAACACT
Chrm2_r2	GGCTTGACACGCTTAGTAAGCTTGTCGACATGCGATAACC
Cnr1_r2	GACAATCATGCCTACGCTTTAATGCGACGTGTCGAGTTTA
Col25a1_r2	TTCAGTCGATATTGCGGTCTGATTAGTCCGTCAACATCGG
Cort_r2	ATAGCACTATCCATCGTGGTCGACGAGCGTATATGTATCC
Cox6a2_r2	AGCGGTAATGTCTTATTCGCGTCCGACTGTTTATCCACAG
Cplx2_r2	ATGTTCGATGAGGGCTCAATGCGGACGACCTAAATATGAA
Cpne5_r2	GGCTATTCTCATGTTGCGTGAATGCGACGTGTCGAGTTTA
Crh_r2	ATCCAATGATCACACGCGATGATTAGTCCGTCAACATCGG
Crhbp_r2	TGGCTTCGATCCACTAAAGTCGACGAGCGTATATGTATCC
Cryab_r2	TGTATCCGATTGCACTGACAGTCCGACTGTTTATCCACAG
Cxcl14_r2	CGGTTATGCGGTCTTTCATTGCGGACGACCTAAATATGAA
Enpp2_r2	GGTTAACCGTCAATACGTGTTGGAAACGACTCGAAACACT
Gabrd_r2	CCCGATCTCGTTTATGATGCCTTGTCGACATGCGATAACC
Gad1_r2	ACTACGGAGAGTGATCTCGACGACGAGCGTATATGTATCC
Gda_r2	TAAGTAGTCTCGGCAACCATGTCCGACTGTTTATCCACAG
Grin3a_r2	ATCATCTGACGGGAACGTTAGCGGACGACCTAAATATGAA
Hapln1_r2	TTGTTACGTTTGGTCCCAAGTGGAAACGACTCGAAACACT
Htr3a_r2	TAGAGCACGGTTGTACGATTCTTGTCGACATGCGATAACC
Id2_r2	TTGCTTATCGCTATTACGGCAATGCGACGTGTCGAGTTTA
Kcnk2_r2	CGTAGGCGTATTAAGCTCAGGATTAGTCCGTCAACATCGG
Kctd12_r2	CTGGTCGGTATAGCACTAACGCGGACGACCTAAATATGAA
Kit_r2	ATTGTAGCAATCCCGCATTCTGGAAACGACTCGAAACACT
Lamp5_r2	GGTGGAGATCAATCGTTTCGCTTGTCGACATGCGATAACC
Lhx6_r2	ATTCTTATCATACGCAGCCGAATGCGACGTGTCGAGTTTA
Ndnf_r2	AATCGCGCTAATATGCCAAGGATTAGTCCGTCAACATCGG
Neurod6_r2	TGGTTTATATACGTCACCCGCGACGAGCGTATATGTATCC
Nos1_r2	TCTTACGTTCACGCACTAGTGTCCGACTGTTTATCCACAG
Nov_r2	GTCTAGTCCCTTAGTTAGGCCTTGTCGACATGCGATAACC
Npy2r_r2	CATGGCATTCGTTGAAACCTAATGCGACGTGTCGAGTTTA
Nr4a2_r2	GGATGTAAAACCTCGACGTGGATTAGTCCGTCAACATCGG
Nrn1_r2	CCGTTAGGGATATGCGTTATCGACGAGCGTATATGTATCC
Ntng1_r2	TAGCTGCGATCATACCAAGTGTCCGACTGTTTATCCACAG
Pcp4_r2	GAACTCGGAGTACACGTCTTGCGGACGACCTAAATATGAA
Pde1a_r2	TTACTATCTATTTCGGGCGGTGGAAACGACTCGAAACACT
Penk_r2	ACGCTGTATTCAACGTCTGATGGAAACGACTCGAAACACT
Plcxd2_r2	AGGACGTTGATCGATTCTCCCTTGTCGACATGCGATAACC
Plp1_r2	TATTCAAGTTCGGAAACGCCAATGCGACGTGTCGAGTTTA
Pnoc_r2	TGGACTTATAGCACGGTTTCGATTAGTCCGTCAACATCGG
Prkca_r2	ACGCTCCACTCATTCGATTACGACGAGCGTATATGTATCC
Pthlh_r2	CCAGACTGTGCTCGTTATCTGTCCGACTGTTTATCCACAG
Pvalb_r2	ATGACACGCTGCGAAAGATAGCGGACGACCTAAATATGAA
Rab3c_r2	GATATTCGGATCTTGGCTCGAATGCGACGTGTCGAGTTTA
Rasgrf2_r2	GTTTATCTCACGTTCGTCGCGATTAGTCCGTCAACATCGG
Reln_r2	ATGAAGTTCGACGGGTCTATCGACGAGCGTATATGTATCC
Rgs10_r2	ATTCGTTGGTCGTCATGAGTGTCCGACTGTTTATCCACAG
Rgs12_r2	CAATACGCGCCTTAGTAAGTGCGGACGACCTAAATATGAA
Rgs4_r2	ATATGTTTCCCATTCGCGAGTGGAAACGACTCGAAACACT
Satb1_r2	TCGACATTTGCGTATTGGTGCTTGTCGACATGCGATAACC
Sema3c_r2	TCGTTAAGAAGCGTAGGACTCGACGAGCGTATATGTATCC
Serpini1_r2	ATGACGATCGGTTTCAACCTGTCCGACTGTTTATCCACAG
Slc17a8_r2	AAGCTGTTGTTCGGGTTTACGCGGACGACCTAAATATGAA
Slc6a1_r2	AGTTCCGGTTTTACGGTTTTTGGAAACGACTCGAAACACT
Snca_r2	AGGATTGATAGACCGACTCCCTTGTCGACATGCGATAACC
Sncg_r2	ATCTTTTGGAACGGTCCAACAATGCGACGTGTCGAGTTTA
Sst_r2	GAAGCGATCGTGCTAGTAGTGATTAGTCCGTCAACATCGG
Synpr_r2	TTATTTGGCACGTATCGACCGCGGACGACCTAAATATGAA
Tac1_r2	ATCGCGTGGTTTATATTCGCTGGAAACGACTCGAAACACT
Tac2_r2	ATAGTTGCCACACGACTGATCTTGTCGACATGCGATAACC
Th_r2	GTATTTGAGTCGGGTTCCTGAATGCGACGTGTCGAGTTTA
Thsd7a_r2	ACTAACTTATGGTAGCCGTGGATTAGTCCGTCAACATCGG
Trp53i11_r2	GCTCTTATCCGGCATATCTGCGACGAGCGTATATGTATCC
Vip_r2	TCAGCTAGGCGATAAGCATAGTCCGACTGTTTATCCACAG
Wfs1_r2	GGGCGTCATTATATACCGTACTTGTCGACATGCGATAACC
Yjefn3_r2	TTAGCCGTGAATTGAACAGGAATGCGACGTGTCGAGTTTA
Npy_r2	GTATACGCCAGCGAGTTATACGACGAGCGTATATGTATCC
Aldoc_r3	TCGGATAATCGGTTCCTTCAGCGGACGACCTAAATATGAA
Bcl11b_r3	CTCTAAATTCGTTCCCTGCGTGGAAACGACTCGAAACACT
Cadps2_r3	ATTCAGGACCGGGAATTTTGCTTGTCGACATGCGATAACC
Calb1_r3	GATTGCAATTCGCCACAGAGAATGCGACGTGTCGAGTTTA
Calb2_r3	ATCTTGTTAGCCGTTGTAGCGATTAGTCCGTCAACATCGG
Cck_r3	ATGAATGGTCCAAACGGATGCGACGAGCGTATATGTATCC
Cdh13_r3	TGTTCGCTGGTCTGTTGATTGTCCGACTGTTTATCCACAG
Chodl_r3	ATCTTGCGGAGATTTTCGCTAATGCGACGTGTCGAGTTTA
Chrm2_r3	GGCTTGACACGCTTAGTAAGGATTAGTCCGTCAACATCGG
Cnr1_r3	GACAATCATGCCTACGCTTTCGACGAGCGTATATGTATCC
Col25a1_r3	TTCAGTCGATATTGCGGTCTGTCCGACTGTTTATCCACAG
Cort_r3	ATAGCACTATCCATCGTGGTGCGGACGACCTAAATATGAA
Cox6a2_r3	AGCGGTAATGTCTTATTCGCTGGAAACGACTCGAAACACT
Cplx2_r3	ATGTTCGATGAGGGCTCAATCTTGTCGACATGCGATAACC
Cpne5_r3	GGCTATTCTCATGTTGCGTGGTCCGACTGTTTATCCACAG
Crh_r3	ATCCAATGATCACACGCGATGCGGACGACCTAAATATGAA
Crhbp_r3	TGGCTTCGATCCACTAAAGTTGGAAACGACTCGAAACACT
Cryab_r3	TGTATCCGATTGCACTGACACTTGTCGACATGCGATAACC
Cxcl14_r3	CGGTTATGCGGTCTTTCATTAATGCGACGTGTCGAGTTTA
Enpp2_r3	GGTTAACCGTCAATACGTGTGATTAGTCCGTCAACATCGG
Gabrd_r3	CCCGATCTCGTTTATGATGCCGACGAGCGTATATGTATCC
Gad1_r3	ACTACGGAGAGTGATCTCGACTTGTCGACATGCGATAACC
Gda_r3	TAAGTAGTCTCGGCAACCATAATGCGACGTGTCGAGTTTA
Grin3a_r3	ATCATCTGACGGGAACGTTAGATTAGTCCGTCAACATCGG
Hapln1_r3	TTGTTACGTTTGGTCCCAAGCGACGAGCGTATATGTATCC
Htr3a_r3	TAGAGCACGGTTGTACGATTGTCCGACTGTTTATCCACAG
Id2_r3	TTGCTTATCGCTATTACGGCGCGGACGACCTAAATATGAA
Kcnk2_r3	CGTAGGCGTATTAAGCTCAGTGGAAACGACTCGAAACACT
Kctd12_r3	CTGGTCGGTATAGCACTAACCGACGAGCGTATATGTATCC
Kit_r3	ATTGTAGCAATCCCGCATTCGTCCGACTGTTTATCCACAG
Lamp5_r3	GGTGGAGATCAATCGTTTCGGCGGACGACCTAAATATGAA
Lhx6_r3	ATTCTTATCATACGCAGCCGTGGAAACGACTCGAAACACT
Ndnf_r3	AATCGCGCTAATATGCCAAGCTTGTCGACATGCGATAACC
Neurod6_r3	TGGTTTATATACGTCACCCGAATGCGACGTGTCGAGTTTA
Nos1_r3	TCTTACGTTCACGCACTAGTGATTAGTCCGTCAACATCGG
Nov_r3	GTCTAGTCCCTTAGTTAGGCTGGAAACGACTCGAAACACT
Npy2r_r3	CATGGCATTCGTTGAAACCTCTTGTCGACATGCGATAACC
Nr4a2_r3	GGATGTAAAACCTCGACGTGAATGCGACGTGTCGAGTTTA
Nrn1_r3	CCGTTAGGGATATGCGTTATGATTAGTCCGTCAACATCGG
Ntng1_r3	TAGCTGCGATCATACCAAGTCGACGAGCGTATATGTATCC
Pcp4_r3	GAACTCGGAGTACACGTCTTGTCCGACTGTTTATCCACAG
Pde1a_r3	TTACTATCTATTTCGGGCGGGCGGACGACCTAAATATGAA
Penk_r3	ACGCTGTATTCAACGTCTGAGTCCGACTGTTTATCCACAG
Plcxd2_r3	AGGACGTTGATCGATTCTCCGCGGACGACCTAAATATGAA
Plp1_r3	TATTCAAGTTCGGAAACGCCTGGAAACGACTCGAAACACT
Pnoc_r3	TGGACTTATAGCACGGTTTCCTTGTCGACATGCGATAACC
Prkca_r3	ACGCTCCACTCATTCGATTAAATGCGACGTGTCGAGTTTA
Pthlh_r3	CCAGACTGTGCTCGTTATCTGATTAGTCCGTCAACATCGG
Pvalb_r3	ATGACACGCTGCGAAAGATACGACGAGCGTATATGTATCC
Rab3c_r3	GATATTCGGATCTTGGCTCGCTTGTCGACATGCGATAACC
Rasgrf2_r3	GTTTATCTCACGTTCGTCGCAATGCGACGTGTCGAGTTTA
Reln_r3	ATGAAGTTCGACGGGTCTATGATTAGTCCGTCAACATCGG
Rgs10_r3	ATTCGTTGGTCGTCATGAGTCGACGAGCGTATATGTATCC
Rgs12_r3	CAATACGCGCCTTAGTAAGTGTCCGACTGTTTATCCACAG
Rgs4_r3	ATATGTTTCCCATTCGCGAGGCGGACGACCTAAATATGAA
Satb1_r3	TCGACATTTGCGTATTGGTGTGGAAACGACTCGAAACACT
Sema3c_r3	TCGTTAAGAAGCGTAGGACTCGACGAGCGTATATGTATCC
Serpini1_r3	ATGACGATCGGTTTCAACCTGTCCGACTGTTTATCCACAG
Slc17a8_r3	AAGCTGTTGTTCGGGTTTACGCGGACGACCTAAATATGAA
Slc6a1_r3	AGTTCCGGTTTTACGGTTTTTGGAAACGACTCGAAACACT
Snca_r3	AGGATTGATAGACCGACTCCCTTGTCGACATGCGATAACC
Sncg_r3	ATCTTTTGGAACGGTCCAACAATGCGACGTGTCGAGTTTA
Sst_r3	GAAGCGATCGTGCTAGTAGTGATTAGTCCGTCAACATCGG
Synpr_r3	TTATTTGGCACGTATCGACCTGGAAACGACTCGAAACACT
Tac1_r3	ATCGCGTGGTTTATATTCGCCTTGTCGACATGCGATAACC
Tac2_r3	ATAGTTGCCACACGACTGATAATGCGACGTGTCGAGTTTA
Th_r3	GTATTTGAGTCGGGTTCCTGGATTAGTCCGTCAACATCGG
Thsd7a_r3	ACTAACTTATGGTAGCCGTGCGACGAGCGTATATGTATCC
Trp53i11_r3	GCTCTTATCCGGCATATCTGGTCCGACTGTTTATCCACAG
Vip_r3	TCAGCTAGGCGATAAGCATAGCGGACGACCTAAATATGAA
Wfs1_r3	GGGCGTCATTATATACCGTAGATTAGTCCGTCAACATCGG
Yjefn3_r3	TTAGCCGTGAATTGAACAGGCGACGAGCGTATATGTATCC
Npy_r3	GTATACGCCAGCGAGTTATAGATTAGTCCGTCAACATCGG
Aldoc_r4	TCGGATAATCGGTTCCTTCATGGAAACGACTCGAAACACT
Bcl11b_r4	CTCTAAATTCGTTCCCTGCGCTTGTCGACATGCGATAACC
Cadps2_r4	ATTCAGGACCGGGAATTTTGAATGCGACGTGTCGAGTTTA
Calb1_r4	GATTGCAATTCGCCACAGAGGATTAGTCCGTCAACATCGG
Calb2_r4	ATCTTGTTAGCCGTTGTAGCCGACGAGCGTATATGTATCC
Cck_r4	ATGAATGGTCCAAACGGATGGTCCGACTGTTTATCCACAG
Cdh13_r4	TGTTCGCTGGTCTGTTGATTGCGGACGACCTAAATATGAA
Chodl_r4	ATCTTGCGGAGATTTTCGCTCGACGAGCGTATATGTATCC
Chrm2_r4	GGCTTGACACGCTTAGTAAGGTCCGACTGTTTATCCACAG
Cnr1_r4	GACAATCATGCCTACGCTTTGCGGACGACCTAAATATGAA
Col25a1_r4	TTCAGTCGATATTGCGGTCTTGGAAACGACTCGAAACACT
Cort_r4	ATAGCACTATCCATCGTGGTCTTGTCGACATGCGATAACC
Cox6a2_r4	AGCGGTAATGTCTTATTCGCAATGCGACGTGTCGAGTTTA
Cplx2_r4	ATGTTCGATGAGGGCTCAATGATTAGTCCGTCAACATCGG
Cpne5_r4	GGCTATTCTCATGTTGCGTGCTTGTCGACATGCGATAACC
Crh_r4	ATCCAATGATCACACGCGATAATGCGACGTGTCGAGTTTA
Crhbp_r4	TGGCTTCGATCCACTAAAGTGATTAGTCCGTCAACATCGG
Cryab_r4	TGTATCCGATTGCACTGACACGACGAGCGTATATGTATCC
Cxcl14_r4	CGGTTATGCGGTCTTTCATTGTCCGACTGTTTATCCACAG
Enpp2_r4	GGTTAACCGTCAATACGTGTGCGGACGACCTAAATATGAA
Gabrd_r4	CCCGATCTCGTTTATGATGCTGGAAACGACTCGAAACACT
Gad1_r4	ACTACGGAGAGTGATCTCGAGTCCGACTGTTTATCCACAG
Gda_r4	TAAGTAGTCTCGGCAACCATGCGGACGACCTAAATATGAA
Grin3a_r4	ATCATCTGACGGGAACGTTATGGAAACGACTCGAAACACT
Hapln1_r4	TTGTTACGTTTGGTCCCAAGCTTGTCGACATGCGATAACC
Htr3a_r4	TAGAGCACGGTTGTACGATTAATGCGACGTGTCGAGTTTA
Id2_r4	TTGCTTATCGCTATTACGGCGATTAGTCCGTCAACATCGG
Kcnk2_r4	CGTAGGCGTATTAAGCTCAGCGACGAGCGTATATGTATCC
Kctd12_r4	CTGGTCGGTATAGCACTAACAATGCGACGTGTCGAGTTTA
Kit_r4	ATTGTAGCAATCCCGCATTCGATTAGTCCGTCAACATCGG
Lamp5_r4	GGTGGAGATCAATCGTTTCGCGACGAGCGTATATGTATCC
Lhx6_r4	ATTCTTATCATACGCAGCCGGTCCGACTGTTTATCCACAG
Ndnf_r4	AATCGCGCTAATATGCCAAGGCGGACGACCTAAATATGAA
Neurod6_r4	TGGTTTATATACGTCACCCGTGGAAACGACTCGAAACACT
Nos1_r4	TCTTACGTTCACGCACTAGTCTTGTCGACATGCGATAACC
Nov_r4	GTCTAGTCCCTTAGTTAGGCGCGGACGACCTAAATATGAA
Npy2r_r4	CATGGCATTCGTTGAAACCTTGGAAACGACTCGAAACACT
Nr4a2_r4	GGATGTAAAACCTCGACGTGCTTGTCGACATGCGATAACC
Nrn1_r4	CCGTTAGGGATATGCGTTATAATGCGACGTGTCGAGTTTA
Ntng1_r4	TAGCTGCGATCATACCAAGTGATTAGTCCGTCAACATCGG
Pcp4_r4	GAACTCGGAGTACACGTCTTCGACGAGCGTATATGTATCC
Pde1a_r4	TTACTATCTATTTCGGGCGGGTCCGACTGTTTATCCACAG
Penk_r4	ACGCTGTATTCAACGTCTGAGTCCGACTGTTTATCCACAG
Plcxd2_r4	AGGACGTTGATCGATTCTCCGCGGACGACCTAAATATGAA
Plp1_r4	TATTCAAGTTCGGAAACGCCTGGAAACGACTCGAAACACT
Pnoc_r4	TGGACTTATAGCACGGTTTCCTTGTCGACATGCGATAACC
Prkca_r4	ACGCTCCACTCATTCGATTAAATGCGACGTGTCGAGTTTA
Pthlh_r4	CCAGACTGTGCTCGTTATCTGATTAGTCCGTCAACATCGG
Pvalb_r4	ATGACACGCTGCGAAAGATACGACGAGCGTATATGTATCC
Rab3c_r4	GATATTCGGATCTTGGCTCGAATGCGACGTGTCGAGTTTA
Rasgrf2_r4	GTTTATCTCACGTTCGTCGCGATTAGTCCGTCAACATCGG
Reln_r4	ATGAAGTTCGACGGGTCTATCGACGAGCGTATATGTATCC
Rgs10_r4	ATTCGTTGGTCGTCATGAGTGTCCGACTGTTTATCCACAG
Rgs12_r4	CAATACGCGCCTTAGTAAGTGCGGACGACCTAAATATGAA
Rgs4_r4	ATATGTTTCCCATTCGCGAGTGGAAACGACTCGAAACACT
Satb1_r4	TCGACATTTGCGTATTGGTGCTTGTCGACATGCGATAACC
Sema3c_r4	TCGTTAAGAAGCGTAGGACTGCGGACGACCTAAATATGAA
Serpini1_r4	ATGACGATCGGTTTCAACCTTGGAAACGACTCGAAACACT
Slc17a8_r4	AAGCTGTTGTTCGGGTTTACCTTGTCGACATGCGATAACC
Slc6a1_r4	AGTTCCGGTTTTACGGTTTTAATGCGACGTGTCGAGTTTA
Snca_r4	AGGATTGATAGACCGACTCCGATTAGTCCGTCAACATCGG
Sncg_r4	ATCTTTTGGAACGGTCCAACCGACGAGCGTATATGTATCC
Sst_r4	GAAGCGATCGTGCTAGTAGTGTCCGACTGTTTATCCACAG
Synpr_r4	TTATTTGGCACGTATCGACCGATTAGTCCGTCAACATCGG
Tac1_r4	ATCGCGTGGTTTATATTCGCCGACGAGCGTATATGTATCC
Tac2_r4	ATAGTTGCCACACGACTGATGTCCGACTGTTTATCCACAG
Th_r4	GTATTTGAGTCGGGTTCCTGGCGGACGACCTAAATATGAA
Thsd7a_r4	ACTAACTTATGGTAGCCGTGTGGAAACGACTCGAAACACT
Trp53i11_r4	GCTCTTATCCGGCATATCTGCTTGTCGACATGCGATAACC
Vip_r4	TCAGCTAGGCGATAAGCATAAATGCGACGTGTCGAGTTTA
Wfs1_r4	GGGCGTCATTATATACCGTATGGAAACGACTCGAAACACT
Yjefn3_r4	TTAGCCGTGAATTGAACAGGCTTGTCGACATGCGATAACC
Npy_r4	GTATACGCCAGCGAGTTATATGGAAACGACTCGAAACACT
Aldoc_r5	TCGGATAATCGGTTCCTTCACTTGTCGACATGCGATAACC
Bcl11b_r5	CTCTAAATTCGTTCCCTGCGAATGCGACGTGTCGAGTTTA
Cadps2_r5	ATTCAGGACCGGGAATTTTGGATTAGTCCGTCAACATCGG
Calb1_r5	GATTGCAATTCGCCACAGAGCGACGAGCGTATATGTATCC
Calb2_r5	ATCTTGTTAGCCGTTGTAGCGTCCGACTGTTTATCCACAG
Cck_r5	ATGAATGGTCCAAACGGATGGCGGACGACCTAAATATGAA
Cdh13_r5	TGTTCGCTGGTCTGTTGATTTGGAAACGACTCGAAACACT
Chodl_r5	ATCTTGCGGAGATTTTCGCTGCGGACGACCTAAATATGAA
Chrm2_r5	GGCTTGACACGCTTAGTAAGTGGAAACGACTCGAAACACT
Cnr1_r5	GACAATCATGCCTACGCTTTCTTGTCGACATGCGATAACC
Col25a1_r5	TTCAGTCGATATTGCGGTCTAATGCGACGTGTCGAGTTTA
Cort_r5	ATAGCACTATCCATCGTGGTGATTAGTCCGTCAACATCGG
Cox6a2_r5	AGCGGTAATGTCTTATTCGCCGACGAGCGTATATGTATCC
Cplx2_r5	ATGTTCGATGAGGGCTCAATGTCCGACTGTTTATCCACAG
Cpne5_r5	GGCTATTCTCATGTTGCGTGCGACGAGCGTATATGTATCC
Crh_r5	ATCCAATGATCACACGCGATGTCCGACTGTTTATCCACAG
Crhbp_r5	TGGCTTCGATCCACTAAAGTGCGGACGACCTAAATATGAA
Cryab_r5	TGTATCCGATTGCACTGACATGGAAACGACTCGAAACACT
Cxcl14_r5	CGGTTATGCGGTCTTTCATTCTTGTCGACATGCGATAACC
Enpp2_r5	GGTTAACCGTCAATACGTGTAATGCGACGTGTCGAGTTTA
Gabrd_r5	CCCGATCTCGTTTATGATGCGATTAGTCCGTCAACATCGG
Gad1_r5	ACTACGGAGAGTGATCTCGAAATGCGACGTGTCGAGTTTA
Gda_r5	TAAGTAGTCTCGGCAACCATGATTAGTCCGTCAACATCGG
Grin3a_r5	ATCATCTGACGGGAACGTTACGACGAGCGTATATGTATCC
Hapln1_r5	TTGTTACGTTTGGTCCCAAGGTCCGACTGTTTATCCACAG
Htr3a_r5	TAGAGCACGGTTGTACGATTGCGGACGACCTAAATATGAA
Id2_r5	TTGCTTATCGCTATTACGGCTGGAAACGACTCGAAACACT
Kcnk2_r5	CGTAGGCGTATTAAGCTCAGCTTGTCGACATGCGATAACC
Kctd12_r5	CTGGTCGGTATAGCACTAACTGGAAACGACTCGAAACACT
Kit_r5	ATTGTAGCAATCCCGCATTCCTTGTCGACATGCGATAACC
Lamp5_r5	GGTGGAGATCAATCGTTTCGAATGCGACGTGTCGAGTTTA
Lhx6_r5	ATTCTTATCATACGCAGCCGGATTAGTCCGTCAACATCGG
Ndnf_r5	AATCGCGCTAATATGCCAAGCGACGAGCGTATATGTATCC
Neurod6_r5	TGGTTTATATACGTCACCCGGTCCGACTGTTTATCCACAG
Nos1_r5	TCTTACGTTCACGCACTAGTGCGGACGACCTAAATATGAA
Nov_r5	GTCTAGTCCCTTAGTTAGGCGTCCGACTGTTTATCCACAG
Npy2r_r5	CATGGCATTCGTTGAAACCTGCGGACGACCTAAATATGAA
Nr4a2_r5	GGATGTAAAACCTCGACGTGTGGAAACGACTCGAAACACT
Nrn1_r5	CCGTTAGGGATATGCGTTATCTTGTCGACATGCGATAACC
Ntng1_r5	TAGCTGCGATCATACCAAGTAATGCGACGTGTCGAGTTTA
Pcp4_r5	GAACTCGGAGTACACGTCTTGATTAGTCCGTCAACATCGG
Pde1a_r5	TTACTATCTATTTCGGGCGGCGACGAGCGTATATGTATCC
Penk_r5	ACGCTGTATTCAACGTCTGATGGAAACGACTCGAAACACT
Plcxd2_r5	AGGACGTTGATCGATTCTCCCTTGTCGACATGCGATAACC
Plp1_r5	TATTCAAGTTCGGAAACGCCAATGCGACGTGTCGAGTTTA
Pnoc_r5	TGGACTTATAGCACGGTTTCGATTAGTCCGTCAACATCGG
Prkca_r5	ACGCTCCACTCATTCGATTACGACGAGCGTATATGTATCC
Pthlh_r5	CCAGACTGTGCTCGTTATCTGTCCGACTGTTTATCCACAG
Pvalb_r5	ATGACACGCTGCGAAAGATAGCGGACGACCTAAATATGAA
Rab3c_r5	GATATTCGGATCTTGGCTCGGTCCGACTGTTTATCCACAG
Rasgrf2_r5	GTTTATCTCACGTTCGTCGCGCGGACGACCTAAATATGAA
Reln_r5	ATGAAGTTCGACGGGTCTATTGGAAACGACTCGAAACACT
Rgs10_r5	ATTCGTTGGTCGTCATGAGTCTTGTCGACATGCGATAACC
Rgs12_r5	CAATACGCGCCTTAGTAAGTAATGCGACGTGTCGAGTTTA
Rgs4_r5	ATATGTTTCCCATTCGCGAGGATTAGTCCGTCAACATCGG
Satb1_r5	TCGACATTTGCGTATTGGTGCGACGAGCGTATATGTATCC
Sema3c_r5	TCGTTAAGAAGCGTAGGACTGATTAGTCCGTCAACATCGG
Serpini1_r5	ATGACGATCGGTTTCAACCTCGACGAGCGTATATGTATCC
Slc17a8_r5	AAGCTGTTGTTCGGGTTTACGTCCGACTGTTTATCCACAG
Slc6a1_r5	AGTTCCGGTTTTACGGTTTTGCGGACGACCTAAATATGAA
Snca_r5	AGGATTGATAGACCGACTCCTGGAAACGACTCGAAACACT
Sncg_r5	ATCTTTTGGAACGGTCCAACCTTGTCGACATGCGATAACC
Sst_r5	GAAGCGATCGTGCTAGTAGTAATGCGACGTGTCGAGTTTA
Synpr_r5	TTATTTGGCACGTATCGACCCTTGTCGACATGCGATAACC
Tac1_r5	ATCGCGTGGTTTATATTCGCAATGCGACGTGTCGAGTTTA
Tac2_r5	ATAGTTGCCACACGACTGATGATTAGTCCGTCAACATCGG
Th_r5	GTATTTGAGTCGGGTTCCTGCGACGAGCGTATATGTATCC
Thsd7a_r5	ACTAACTTATGGTAGCCGTGGTCCGACTGTTTATCCACAG
Trp53i11_r5	GCTCTTATCCGGCATATCTGGCGGACGACCTAAATATGAA
Vip_r5	TCAGCTAGGCGATAAGCATATGGAAACGACTCGAAACACT
Wfs1_r5	GGGCGTCATTATATACCGTAGCGGACGACCTAAATATGAA
Yjefn3_r5	TTAGCCGTGAATTGAACAGGTGGAAACGACTCGAAACACT
Npy_r5	GTATACGCCAGCGAGTTATAGTCCGACTGTTTATCCACAG
Aldoc_r6	TCGGATAATCGGTTCCTTCAAATGCGACGTGTCGAGTTTA
Bcl11b_r6	CTCTAAATTCGTTCCCTGCGGATTAGTCCGTCAACATCGG
Cadps2_r6	ATTCAGGACCGGGAATTTTGCGACGAGCGTATATGTATCC
Calb1_r6	GATTGCAATTCGCCACAGAGGTCCGACTGTTTATCCACAG
Calb2_r6	ATCTTGTTAGCCGTTGTAGCGCGGACGACCTAAATATGAA
Cck_r6	ATGAATGGTCCAAACGGATGTGGAAACGACTCGAAACACT
Cdh13_r6	TGTTCGCTGGTCTGTTGATTCTTGTCGACATGCGATAACC
Chodl_r6	ATCTTGCGGAGATTTTCGCTCTTGTCGACATGCGATAACC
Chrm2_r6	GGCTTGACACGCTTAGTAAGAATGCGACGTGTCGAGTTTA
Cnr1_r6	GACAATCATGCCTACGCTTTGATTAGTCCGTCAACATCGG
Col25a1_r6	TTCAGTCGATATTGCGGTCTCGACGAGCGTATATGTATCC
Cort_r6	ATAGCACTATCCATCGTGGTGTCCGACTGTTTATCCACAG
Cox6a2_r6	AGCGGTAATGTCTTATTCGCGCGGACGACCTAAATATGAA
Cplx2_r6	ATGTTCGATGAGGGCTCAATTGGAAACGACTCGAAACACT
Cpne5_r6	GGCTATTCTCATGTTGCGTGTGGAAACGACTCGAAACACT
Crh_r6	ATCCAATGATCACACGCGATCTTGTCGACATGCGATAACC
Crhbp_r6	TGGCTTCGATCCACTAAAGTAATGCGACGTGTCGAGTTTA
Cryab_r6	TGTATCCGATTGCACTGACAGATTAGTCCGTCAACATCGG
Cxcl14_r6	CGGTTATGCGGTCTTTCATTCGACGAGCGTATATGTATCC
Enpp2_r6	GGTTAACCGTCAATACGTGTGTCCGACTGTTTATCCACAG
Gabrd_r6	CCCGATCTCGTTTATGATGCGCGGACGACCTAAATATGAA
Gad1_r6	ACTACGGAGAGTGATCTCGAGCGGACGACCTAAATATGAA
Gda_r6	TAAGTAGTCTCGGCAACCATTGGAAACGACTCGAAACACT
Grin3a_r6	ATCATCTGACGGGAACGTTACTTGTCGACATGCGATAACC
Hapln1_r6	TTGTTACGTTTGGTCCCAAGAATGCGACGTGTCGAGTTTA
Htr3a_r6	TAGAGCACGGTTGTACGATTGATTAGTCCGTCAACATCGG
Id2_r6	TTGCTTATCGCTATTACGGCCGACGAGCGTATATGTATCC
Kcnk2_r6	CGTAGGCGTATTAAGCTCAGGTCCGACTGTTTATCCACAG
Kctd12_r6	CTGGTCGGTATAGCACTAACGTCCGACTGTTTATCCACAG
Kit_r6	ATTGTAGCAATCCCGCATTCGCGGACGACCTAAATATGAA
Lamp5_r6	GGTGGAGATCAATCGTTTCGTGGAAACGACTCGAAACACT
Lhx6_r6	ATTCTTATCATACGCAGCCGCTTGTCGACATGCGATAACC
Ndnf_r6	AATCGCGCTAATATGCCAAGAATGCGACGTGTCGAGTTTA
Neurod6_r6	TGGTTTATATACGTCACCCGGATTAGTCCGTCAACATCGG
Nos1_r6	TCTTACGTTCACGCACTAGTCGACGAGCGTATATGTATCC
Nov_r6	GTCTAGTCCCTTAGTTAGGCCGACGAGCGTATATGTATCC
Npy2r_r6	CATGGCATTCGTTGAAACCTGTCCGACTGTTTATCCACAG
Nr4a2_r6	GGATGTAAAACCTCGACGTGGCGGACGACCTAAATATGAA
Nrn1_r6	CCGTTAGGGATATGCGTTATTGGAAACGACTCGAAACACT
Ntng1_r6	TAGCTGCGATCATACCAAGTCTTGTCGACATGCGATAACC
Pcp4_r6	GAACTCGGAGTACACGTCTTAATGCGACGTGTCGAGTTTA
Pde1a_r6	TTACTATCTATTTCGGGCGGGATTAGTCCGTCAACATCGG
Penk_r6	ACGCTGTATTCAACGTCTGACGACGAGCGTATATGTATCC
Plcxd2_r6	AGGACGTTGATCGATTCTCCGTCCGACTGTTTATCCACAG
Plp1_r6	TATTCAAGTTCGGAAACGCCGCGGACGACCTAAATATGAA
Pnoc_r6	TGGACTTATAGCACGGTTTCTGGAAACGACTCGAAACACT
Prkca_r6	ACGCTCCACTCATTCGATTACTTGTCGACATGCGATAACC
Pthlh_r6	CCAGACTGTGCTCGTTATCTAATGCGACGTGTCGAGTTTA
Pvalb_r6	ATGACACGCTGCGAAAGATAGATTAGTCCGTCAACATCGG
Rab3c_r6	GATATTCGGATCTTGGCTCGGATTAGTCCGTCAACATCGG
Rasgrf2_r6	GTTTATCTCACGTTCGTCGCCGACGAGCGTATATGTATCC
Reln_r6	ATGAAGTTCGACGGGTCTATGTCCGACTGTTTATCCACAG
Rgs10_r6	ATTCGTTGGTCGTCATGAGTGCGGACGACCTAAATATGAA
Rgs12_r6	CAATACGCGCCTTAGTAAGTTGGAAACGACTCGAAACACT
Rgs4_r6	ATATGTTTCCCATTCGCGAGCTTGTCGACATGCGATAACC
Satb1_r6	TCGACATTTGCGTATTGGTGAATGCGACGTGTCGAGTTTA
Sema3c_r6	TCGTTAAGAAGCGTAGGACTAATGCGACGTGTCGAGTTTA
Serpini1_r6	ATGACGATCGGTTTCAACCTGATTAGTCCGTCAACATCGG
Slc17a8_r6	AAGCTGTTGTTCGGGTTTACCGACGAGCGTATATGTATCC
Slc6a1_r6	AGTTCCGGTTTTACGGTTTTGTCCGACTGTTTATCCACAG
Snca_r6	AGGATTGATAGACCGACTCCGCGGACGACCTAAATATGAA
Sncg_r6	ATCTTTTGGAACGGTCCAACTGGAAACGACTCGAAACACT
Sst_r6	GAAGCGATCGTGCTAGTAGTCTTGTCGACATGCGATAACC
Synpr_r6	TTATTTGGCACGTATCGACCCTTGTCGACATGCGATAACC
Tac1_r6	ATCGCGTGGTTTATATTCGCAATGCGACGTGTCGAGTTTA					511
Tac2_r6	ATAGTTGCCACACGACTGATGATTAGTCCGTCAACATCGG
Th_r6	GTATTTGAGTCGGGTTCCTGCGACGAGCGTATATGTATCC
Thsd7a_r6	ACTAACTTATGGTAGCCGTGGTCCGACTGTTTATCCACAG
Trp53i11_r6	GCTCTTATCCGGCATATCTGGCGGACGACCTAAATATGAA
Vip_r6	TCAGCTAGGCGATAAGCATATGGAAACGACTCGAAACACT
Wfs1_r6	GGGCGTCATTATATACCGTATGGAAACGACTCGAAACACT
Yjefn3_r6	TTAGCCGTGAATTGAACAGGCTTGTCGACATGCGATAACC
Npy_r6	GTATACGCCAGCGAGTTATATGGAAACGACTCGAAACACT
