## Supplementary Data File 6 for "A transcriptomic axis predicts state modulation of cortical interneurons"

### Sheet: Supplementary Data File 6
Gene	Code
Aldoc	0123456
Bcl11b	1234560
Cadps2	2345601
Calb1	3456012
Calb2	4560123
Cck	5601234
Cdh13	6012345
Chodl	0246135
Chrm2	1350246
Cnr1	2461350
Col25a1	3502461
Cort	4613502
Cox6a2	5024613
Cplx2	6135024
Cpne5	0362514
Crh	1403625
Crhbp	2514036
Cryab	3625140
Cxcl14	4036251
Enpp2	5140362
Gabrd	6251403
Gad1	0415263
Gda	1526304
Grin3a	2630415
Hapln1	3041526
Htr3a	4152630
Id2	5263041
Kcnk2	6304152
Kctd12	0531642
Kit	1642053
Lamp5	2053164
Lhx6	3164205
Ndnf	4205316
Neurod6	5316420
Nos1	6420531
Nov	0654321
Npy	6410424
Npy2r	1065432
Nr4a2	2106543
Nrn1	3210654
Ntng1	4321065
Pcp4	5432106
Pde1a	6543210
Penk	0142241
Plcxd2	1253352
Plp1	2364463
Pnoc	3405504
Prkca	4516615
Pthlh	5620026
Pvalb	6031130
Rab3c	0265620
Rasgrf2	1306031
Reln	2410142
Rgs17	3521253
Rgs12	4632364
Rgs4	5043405
Satb1	6154516
Sema3c	0311306
Serpini1	1422410
Slc17a7	2533521
Slc6a1	3644632
Snca	4055043
Sncg	5166154
Sst	6200265
Synpr	0434055
Tac1	1545166
Tac2	2656200
Th	3060311
Thsd7a	4101422
Trp53i11	5212533
Vip	6323644
Wfs1	0550434
Yjefn3	1661545
